# *Pantoea agglomerans* T6SS effectors reside in hotspots with combinatorial offensive and defensive arsenals

**DOI:** 10.64898/2026.08.01.741415

**Authors:** Ksenia Leo, Chaya Mushka Fridman, Anushree Haldar, Tridib Mahata, Udi Qimron, Eran Bosis, Dor Salomon

## Abstract

Gram-negative bacteria deploy type VI secretion systems (T6SSs) to mediate interbacterial competition. Although numerous T6SS effectors have been identified, their pan-genomic repertoires and evolutionary dynamics remain poorly understood. Here, we combine proteomics and comparative genomics to map the T6SS effector landscape across *Pantoea agglomerans*, a diverse species that includes pathogenic and beneficial strains. We uncover an extensive pan-genomic arsenal in which most effectors are encoded outside the main T6SS gene cluster, within highly dynamic hotspots distributed across the chromosome and megaplasmids. Analysis of these hotspots reveals multilayered, combinatorial arrangements of shuffled genetic cargo. Remarkably, these loci act as versatile “genomic armories” that co-localize offensive antibacterial weapons with protective anti-phage defense systems. By investigating uncharacterized genes within these variable regions, we discovered and validated a novel T6SS effector and a previously unknown anti-phage defense system, named Juno. Collectively, our findings demonstrate that bacterial warfare arsenals are highly modular and reside in dynamic genomic hubs that alternate or combine interbacterial aggression with viral defense. This evolutionary association reveals a functional blurring between offensive and defensive strategies within the bacterial accessory genome. Our findings further highlight orphan effector-associated variable regions as promising leads in the search for unrecognized bacterial conflict and defense systems.
