## Supplementary material for "*Pantoea agglomerans* T6SS effectors reside in hotspots with combinatorial offensive and defensive arsenals": Dataset S5

### Sheet: dataset s5_cargo_prophage_regio
Variable region	P. agglomerans strain	Genome accession	RefSeq accession	Cargo start site	Cargo end site	cargo length (bp)	Prophage start site	Prophage end site	Prophage ength (bp)	Prophage completeness	PHASTEST score	Most common phage similar to prophage
VR_6	ELIV	GCF_055709975.1	NZ_CM146752.1	1116291	1151744	35454	1116291	1151510	35220	intact	150	PHAGE_Klebsi_ST16_OXA48phi5.4_NC_049450
VR_7	L15	GCF_003860325.1	NZ_CP034148.1	3042275	3093326	51052	3042493	3086735	44243	intact	150	PHAGE_Salmon_SEN34_NC_028699
VR_9b+12	B1	GCF_010667985.1	NZ_WSSQ01000017.1	78398	136741	58344	78416	127172	48757	intact	150	PHAGE_Erwini_vB_EhrS_59_NC_048198
VR_9b+12	CFBP8774	GCF_014841465.2	NZ_CP143407.1	3170275	3227406	57132	3177791	3221718	43928	intact	150	PHAGE_Aggreg_S1249_NC_013597
VR_9d	21CA0219	GCF_049788445.1	NZ_JBBJQU010000016.1	90706	141778	51073	90869	138815	47947	intact	150	PHAGE_Edward_GF_2_NC_026611
VR_11c	Pa31-3	GCF_039672395.1	NZ_JBDFPD010000001.1	3646829	3675567	28739	3647440	3675526	28087	intact	150	PHAGE_Cronob_ESSI_2_NC_047854
VR_13	pv. betae strain 4188 (Pab)	GCF_001662025.2	NZ_CP122328.1	1810533	1848207	37675	1810746	1846255	35510	intact	150	PHAGE_Erwini_ENT90_NC_019932
VR_13	CHTF15	GCF_024799805.1	NZ_CP103401.1	1749004	1799150	50147	1749210	1797733	48524	intact	150	PHAGE_Entero_ES18_NC_006949
