## Supplementary material for "*Pantoea agglomerans* T6SS effectors reside in hotspots with combinatorial offensive and defensive arsenals": Dataset S6

### Sheet: Cargo categories
PSSM-Id	accession	Domain	category
410945	cd20701	MIX	T6SS effector
425393	cl41762	MIX	T6SS effector
410946	cd20705	MIX_I	T6SS effector
410947	cd20706	MIX_II	T6SS effector
410948	cd20707	MIX_III	T6SS effector
410949	cd20708	MIX_IV	T6SS effector
410950	cd20709	MIX_V	T6SS effector
410940	cd20742	FIX_vWA-like	T6SS effector
410941	cd20743	FIX_RhsA-like	T6SS effector
410942	cd20744	FIX_AHH_RhsA-like	T6SS effector
410943	cd20745	FIX_RhsA_AHH_HNH-like	T6SS effector
410944	cd20746	FIX_Ntox15_NUC_DUF4112_RhsA-like	T6SS effector
410939	cd20703	FIX-like	T6SS effector
425392	cl41761	FIX-like	T6SS effector
462937	pfam09994	DUF2235	T6SS effector
431533	pfam10908	DUF2778	T6SS effector
433727	pfam14113	Tae4	T6SS effector
Custom-made	https://doi.org/10.1371/journal.pbio.3003053	WHIX	T6SS effector
Custom-made	https://doi.org/10.1038/s41467-023-40659-2	RIX	T6SS effector
Custom-made	https://doi.org/10.1016/j.celrep.2024.114015	PIX	T6SS effector
269821	cd14671	PAAR_like	T6SS structural
269822	cd14737	PAAR_1	T6SS structural
269823	cd14738	PAAR_2	T6SS structural
269824	cd14739	PAAR_3	T6SS structural
269825	cd14740	PAAR_4	T6SS structural
269826	cd14741	PAAR_5	T6SS structural
269827	cd14742	PAAR_RHS	T6SS structural
269828	cd14743	PAAR_CT_1	T6SS structural
269829	cd14744	PAAR_CT_2	T6SS structural
470123	cl01226	T6SS_HCP	T6SS structural
445376	cl01370	DotU	T6SS structural
470186	cl01402	T6SS_VipA	T6SS structural
470188	cl01404	T6SS_TssG	T6SS structural
470189	cl01405	T6SS-SciN	T6SS structural
470190	cl01406	T6SS_VasE	T6SS structural
470268	cl01611	TagF_N	T6SS structural
470496	cl02212	DUF2169	T6SS structural
446698	cl05484	VipB	T6SS structural
448354	cl11879	VasI	T6SS structural
448355	cl11880	T6SS_VasJ	T6SS structural
472810	cl15462	T6SS_TssF	T6SS structural
450411	cl19907	ImpA_N	T6SS structural
451275	cl21497	PAAR_like	T6SS structural
476828	cl38949	T6SS_TagK_dom	T6SS structural
442739	COG3517	COG3517	T6SS structural
442679	COG3456	COG3456	T6SS structural
442743	COG3521	COG3521	T6SS structural
442744	COG3522	COG3522	T6SS structural
442745	COG3523	IcmF	T6SS structural
443553	COG4455	ImpE	T6SS structural
442740	COG3518	COG3518	T6SS structural
442741	COG3519	VasA	T6SS structural
442742	COG3520	COG3520	T6SS structural
440308	COG0542	ClpA	T6SS structural
442391	COG3157	Hcp	T6SS structural
442678	COG3455	DotU	T6SS structural
442724	COG3501	VgrG	T6SS structural
442737	COG3515	TssA1	T6SS structural
442738	COG3516	TssB	T6SS structural
443118	COG3913	SciT	T6SS structural
443280	COG4104	PAAR	T6SS structural
428491	pfam05488	PAAR_motif	T6SS structural
428529	pfam05591	T6SS_VipA	T6SS structural
428557	pfam05638	T6SS_HCP	T6SS structural
428679	pfam05936	T6SS_VasE	T6SS structural
428683	pfam05943	VipB	T6SS structural
428685	pfam05947	T6SS_TssF	T6SS structural
429094	pfam06744	IcmF_C	T6SS structural
429132	pfam06812	ImpA_N	T6SS structural
429237	pfam06996	T6SS_TssG	T6SS structural
430218	pfam08786	DcrB	T6SS structural
430877	pfam09850	DotU	T6SS structural
430892	pfam09867	TagF_N	T6SS structural
430941	pfam09937	DUF2169	T6SS structural
431059	pfam10106	DUF2345	T6SS structural
431810	pfam11319	VasI	T6SS structural
463603	pfam12486	VasL	T6SS structural
432786	pfam12790	T6SS-SciN	T6SS structural
463834	pfam13296	T6SS_Vgr	T6SS structural
433262	pfam13503	DUF4123	T6SS structural
433390	pfam13665	Tox-PAAR-like	T6SS structural
435696	pfam16989	T6SS_VasJ	T6SS structural
435933	pfam17541	TssC	T6SS structural
435934	pfam17555	TssN	T6SS structural
435935	pfam17561	TssO	T6SS structural
435939	pfam17642	TssD	T6SS structural
435940	pfam17643	TssR	T6SS structural
436852	pfam18945	VipB_2	T6SS structural
466383	pfam20232	T6SS_FHA_C	T6SS structural
269817	cd14794	RNLA_N_1	Toxin-Antitoxin Systems
269818	cd14795	RNLA_N_2	Toxin-Antitoxin Systems
341212	cd17492	toxin_CptN	Toxin-Antitoxin Systems
341213	cd17493	toxin_TenpN	Toxin-Antitoxin Systems
341490	cd17791	HipA-like	Toxin-Antitoxin Systems
341492	cd17793	HipA	Toxin-Antitoxin Systems
341493	cd17808	HipA_Ec_like	Toxin-Antitoxin Systems
341494	cd17809	HipA_So_like	Toxin-Antitoxin Systems
409020	cd21631	RHH_CopG_NikR-like	Toxin-Antitoxin Systems
409021	cd22231	RHH_NikR_HicB-like	Toxin-Antitoxin Systems
409023	cd22233	RHH_CopAso-like	Toxin-Antitoxin Systems
469905	cl00752	HicA_toxin	Toxin-Antitoxin Systems
469969	cl00877	MazE_antitoxin	Toxin-Antitoxin Systems
470016	cl00973	AbiEii	Toxin-Antitoxin Systems
470040	cl01031	HepT-like	Toxin-Antitoxin Systems
470076	cl01108	BrnT_toxin	Toxin-Antitoxin Systems
470254	cl01566	YjhX_toxin	Toxin-Antitoxin Systems
470393	cl01912	HigB_toxin	Toxin-Antitoxin Systems
385023	cl07446	SymE_toxin	Toxin-Antitoxin Systems
447569	cl08066	YafO_toxin	Toxin-Antitoxin Systems
471858	cl09153	PRK11409	Toxin-Antitoxin Systems
471957	cl09961	YutD-like	Toxin-Antitoxin Systems
472209	cl11530	AF2212-like	Toxin-Antitoxin Systems
450239	cl18942	MqsR	Toxin-Antitoxin Systems
473888	cl21503	ParE_toxin	Toxin-Antitoxin Systems
451445	cl22901	RHH_1	Toxin-Antitoxin Systems
451570	cl23837	HicB_lk_antitox	Toxin-Antitoxin Systems
474818	cl26582	VapB_antitoxin	Toxin-Antitoxin Systems
332610	cl27789	YmcE_antitoxin	Toxin-Antitoxin Systems
355792	cl28916	HipA-like	Toxin-Antitoxin Systems
480617	cl46277	AbiEi_4	Toxin-Antitoxin Systems
480676	cl46336	BrnA_antitoxin	Toxin-Antitoxin Systems
480677	cl46337	CopG_antitoxin	Toxin-Antitoxin Systems
480869	cl46529	PhdYeFM_antitox	Toxin-Antitoxin Systems
480890	cl46550	PemK_toxin	Toxin-Antitoxin Systems
481169	cl46829	PHD_like	Toxin-Antitoxin Systems
441206	COG1598	HicB	Toxin-Antitoxin Systems
441453	COG1848	VapC	Toxin-Antitoxin Systems
441605	COG2002	AbrB	Toxin-Antitoxin Systems
441629	COG2026	RelE	Toxin-Antitoxin Systems
441764	COG2161	StbD	Toxin-Antitoxin Systems
441907	COG2336	MazE	Toxin-Antitoxin Systems
441908	COG2337	MazF	Toxin-Antitoxin Systems
441983	COG2442	COG2442	Toxin-Antitoxin Systems
442097	COG2849	YwqK	Toxin-Antitoxin Systems
442114	COG2867	PasT	Toxin-Antitoxin Systems
442158	COG2914	PasI	Toxin-Antitoxin Systems
442181	COG2938	SdhE	Toxin-Antitoxin Systems
442275	COG3041	YafQ	Toxin-Antitoxin Systems
442311	COG3077	RelB	Toxin-Antitoxin Systems
442771	COG3550	HipA	Toxin-Antitoxin Systems
442874	COG3657	COG3657	Toxin-Antitoxin Systems
442958	COG3744	COG3744	Toxin-Antitoxin Systems
443291	COG4115	COG4115	Toxin-Antitoxin Systems
443294	COG4118	Phd	Toxin-Antitoxin Systems
443502	COG4374	COG4374	Toxin-Antitoxin Systems
443672	COG4634	COG4634	Toxin-Antitoxin Systems
443716	COG4680	HigB	Toxin-Antitoxin Systems
444180	COG5428	YuzE	Toxin-Antitoxin Systems
444195	COG5444	YeeF	Toxin-Antitoxin Systems
444250	COG5499	HigA	Toxin-Antitoxin Systems
460390	pfam01934	HepT-like	Toxin-Antitoxin Systems
426528	pfam01954	AF2212-like	Toxin-Antitoxin Systems
460561	pfam02452	PemK_toxin	Toxin-Antitoxin Systems
460615	pfam02604	PhdYeFM_antitox	Toxin-Antitoxin Systems
397010	pfam02697	VAPB_antitox	Toxin-Antitoxin Systems
281658	pfam03693	ParD_antitoxin	Toxin-Antitoxin Systems
397909	pfam04014	MazE_antitoxin	Toxin-Antitoxin Systems
461158	pfam04074	DUF386	Toxin-Antitoxin Systems
427796	pfam04221	RelB	Toxin-Antitoxin Systems
461277	pfam04365	BrnT_toxin	Toxin-Antitoxin Systems
398609	pfam05015	HigB-like_toxin	Toxin-Antitoxin Systems
398610	pfam05016	ParE_toxin	Toxin-Antitoxin Systems
399275	pfam06154	CbeA_antitoxin	Toxin-Antitoxin Systems
428856	pfam06265	YutD-like	Toxin-Antitoxin Systems
399359	pfam06296	RelE	Toxin-Antitoxin Systems
369065	pfam06755	CbtA_toxin	Toxin-Antitoxin Systems
284238	pfam06769	YoeB_toxin	Toxin-Antitoxin Systems
462123	pfam07254	Cpta_toxin	Toxin-Antitoxin Systems
462317	pfam07927	HicA_toxin	Toxin-Antitoxin Systems
285401	pfam08178	GnsAB_toxin	Toxin-Antitoxin Systems
430254	pfam08843	AbiEii	Toxin-Antitoxin Systems
370150	pfam08845	SymE_toxin	Toxin-Antitoxin Systems
430590	pfam09407	AbiEi_1	Toxin-Antitoxin Systems
462855	pfam09722	Xre_MbcA_ParS_C	Toxin-Antitoxin Systems
430883	pfam09857	YjhX_toxin	Toxin-Antitoxin Systems
462925	pfam09907	HigB_toxin	Toxin-Antitoxin Systems
370761	pfam09952	AbiEi_2	Toxin-Antitoxin Systems
462933	pfam09957	VapB_antitoxin	Toxin-Antitoxin Systems
431472	pfam10753	Toxin_GhoT_OrtT	Toxin-Antitoxin Systems
431530	pfam10899	AbiGi	Toxin-Antitoxin Systems
431644	pfam11080	GhoS	Toxin-Antitoxin Systems
463280	pfam11455	MazE-like	Toxin-Antitoxin Systems
463281	pfam11459	AbiEi_3	Toxin-Antitoxin Systems
431989	pfam11663	Toxin_YhaV	Toxin-Antitoxin Systems
432177	pfam11903	ParD_like	Toxin-Antitoxin Systems
463583	pfam12441	CopG_antitoxin	Toxin-Antitoxin Systems
403795	pfam12703	ptaRNA1_toxin	Toxin-Antitoxin Systems
403959	pfam12910	PHD_like	Toxin-Antitoxin Systems
433102	pfam13304	AAA_21	Toxin-Antitoxin Systems
463849	pfam13338	AbiEi_4	Toxin-Antitoxin Systems
404771	pfam13939	TisB_toxin	Toxin-Antitoxin Systems
404772	pfam13940	Ldr_toxin	Toxin-Antitoxin Systems
372839	pfam13955	Fst_toxin	Toxin-Antitoxin Systems
206126	pfam13956	Ibs_toxin	Toxin-Antitoxin Systems
433604	pfam13957	YafO_toxin	Toxin-Antitoxin Systems
433605	pfam13958	ToxN_toxin	Toxin-Antitoxin Systems
404952	pfam14171	SpoIISA_toxin	Toxin-Antitoxin Systems
290888	pfam14185	SpoIISB_antitox	Toxin-Antitoxin Systems
433924	pfam14384	BrnA_antitoxin	Toxin-Antitoxin Systems
433984	pfam14487	DarT	Toxin-Antitoxin Systems
434885	pfam15723	MqsR_toxin	Toxin-Antitoxin Systems
292359	pfam15731	MqsA_antitoxin	Toxin-Antitoxin Systems
434896	pfam15738	YafQ_toxin	Toxin-Antitoxin Systems
434932	pfam15781	ParE-like_toxin	Toxin-Antitoxin Systems
435020	pfam15919	HicB_lk_antitox	Toxin-Antitoxin Systems
406375	pfam15933	RnlB_antitoxin	Toxin-Antitoxin Systems
406376	pfam15935	RnlA_toxin	Toxin-Antitoxin Systems
292561	pfam15939	YmcE_antitoxin	Toxin-Antitoxin Systems
435033	pfam15943	YdaS_antitoxin	Toxin-Antitoxin Systems
435044	pfam15970	HicB-like_2	Toxin-Antitoxin Systems
407030	pfam16762	RHH_6	Toxin-Antitoxin Systems
374859	pfam16873	AbiGii_2	Toxin-Antitoxin Systems
465377	pfam17194	AbiEi_3_N	Toxin-Antitoxin Systems
340289	pfam17574	TA_inhibitor	Toxin-Antitoxin Systems
436551	pfam18506	RelB_N	Toxin-Antitoxin Systems
408804	pfam19034	RnlA-toxin_DBD	Toxin-Antitoxin Systems
437249	pfam19417	RnlA_toxin_N	Toxin-Antitoxin Systems
466581	pfam20432	Xre-like-HTH	Toxin-Antitoxin Systems
212589	cd11690	Tsi2_like	Immunity Against Antibacterial Toxin
463339	pfam11745	DUF3304	Immunity Against Antibacterial Toxin
406106	pfam15579	Imm52	Immunity Against Antibacterial Toxin
435522	pfam16695	Tai4	Immunity Against Antibacterial Toxin
436365	pfam18250	Tgi2PP	Immunity Against Antibacterial Toxin
436493	pfam18426	Tli4_C	Immunity Against Antibacterial Toxin
436506	pfam18443	Tli4_N	Immunity Against Antibacterial Toxin
408442	pfam18660	Tsi6	Immunity Against Antibacterial Toxin
238273	cd00489	Barstar_like	Immunity Against Antibacterial Toxin
240163	cd05140	Barstar_AU1054-like	Immunity Against Antibacterial Toxin
240164	cd05141	Barstar_evA4336-like	Immunity Against Antibacterial Toxin
240165	cd05142	Barstar	Immunity Against Antibacterial Toxin
240166	cd05143	Barstar_SaI14_like	Immunity Against Antibacterial Toxin
132882	cd07025	Peptidase_S66	Immunity Against Antibacterial Toxin
132883	cd07062	Peptidase_S66_mccF_like	Immunity Against Antibacterial Toxin
0	cd14269	SUKH	Immunity Against Antibacterial Toxin
0	cd14649	SUKH_U1	Immunity Against Antibacterial Toxin
319897	cd16363	Col_Im_like	Immunity Against Antibacterial Toxin
412039	cd20687	CdiI_Ykris-like	Immunity Against Antibacterial Toxin
412040	cd20688	CdiI_Ecoli_Nm-like	Immunity Against Antibacterial Toxin
412045	cd20690	CdiI_BpE479-like	Immunity Against Antibacterial Toxin
412046	cd20691	CdiI_EC536-like	Immunity Against Antibacterial Toxin
412047	cd20693	CdiI_EcoliA0-like	Immunity Against Antibacterial Toxin
412048	cd20694	CdiI_Ct-like	Immunity Against Antibacterial Toxin
412049	cd20696	CdiI_Ecoli3006-like	Immunity Against Antibacterial Toxin
412050	cd20698	CdiI_Kp-like	Immunity Against Antibacterial Toxin
412051	cd20699	CdiI_ECL-like	Immunity Against Antibacterial Toxin
411040	cd21059	LciA-like	Immunity Against Antibacterial Toxin
439140	cd21060	CdiI_NC101	Immunity Against Antibacterial Toxin
0	cd21492	CdiI_like	Immunity Against Antibacterial Toxin
469883	cl00700	Peptidase_S66	Immunity Against Antibacterial Toxin
470045	cl01048	Barstar_like	Immunity Against Antibacterial Toxin
470238	cl01530	LprI	Immunity Against Antibacterial Toxin
413614	cl03164	Col_Im_like	Immunity Against Antibacterial Toxin
414736	cl06338	CDI_inhibitor_EC869_like	Immunity Against Antibacterial Toxin
447432	cl07523	LciA-like	Immunity Against Antibacterial Toxin
423385	cl39583	CdiI_ECL-like	Immunity Against Antibacterial Toxin
454447	cl39912	CdiI_Ykris-like	Immunity Against Antibacterial Toxin
477181	cl39935	CdiI_EC536-like	Immunity Against Antibacterial Toxin
454471	cl39943	CdiI_Ecoli_Nm-like	Immunity Against Antibacterial Toxin
425375	cl41744	ABC-2_lan_permease	Immunity Against Antibacterial Toxin
425395	cl41764	CdiA-CT_Ec_Kp-like	Immunity Against Antibacterial Toxin
443559	COG4461	LprI	Immunity Against Antibacterial Toxin
444377	COG5658	SdpI	Immunity Against Antibacterial Toxin
396057	pfam01320	Colicin_Pyocin	Immunity Against Antibacterial Toxin
460165	pfam01337	Barstar	Immunity Against Antibacterial Toxin
427342	pfam03513	Cloacin_immun	Immunity Against Antibacterial Toxin
112349	pfam03526	Microcin	Immunity Against Antibacterial Toxin
367697	pfam03857	Colicin_im	Immunity Against Antibacterial Toxin
428762	pfam06092	DUF943	Immunity Against Antibacterial Toxin
429145	pfam06836	DUF1240	Immunity Against Antibacterial Toxin
429244	pfam07007	LprI	Immunity Against Antibacterial Toxin
399916	pfam07262	CdiI	Immunity Against Antibacterial Toxin
429420	pfam07348	Syd	Immunity Against Antibacterial Toxin
430325	pfam08928	DUF1910	Immunity Against Antibacterial Toxin
462638	pfam08929	DUF1911	Immunity Against Antibacterial Toxin
430340	pfam08951	EntA_Immun	Immunity Against Antibacterial Toxin
401227	pfam09204	Colicin_immun	Immunity Against Antibacterial Toxin
430545	pfam09346	SMI1_KNR4	Immunity Against Antibacterial Toxin
431645	pfam11083	Streptin-Immun	Immunity Against Antibacterial Toxin
433634	pfam13995	YebF	Immunity Against Antibacterial Toxin
433726	pfam14112	DUF4284	Immunity Against Antibacterial Toxin
405167	pfam14423	Imm5	Immunity Against Antibacterial Toxin
373060	pfam14425	Imm3	Immunity Against Antibacterial Toxin
339223	pfam14426	Imm2	Immunity Against Antibacterial Toxin
405170	pfam14430	Imm1	Immunity Against Antibacterial Toxin
405171	pfam14433	SUKH-3	Immunity Against Antibacterial Toxin
433950	pfam14434	Imm6	Immunity Against Antibacterial Toxin
433951	pfam14435	SUKH-4	Immunity Against Antibacterial Toxin
434042	pfam14567	SUKH_5	Immunity Against Antibacterial Toxin
434043	pfam14568	SUKH_6	Immunity Against Antibacterial Toxin
434709	pfam15428	Imm26	Immunity Against Antibacterial Toxin
292197	pfam15560	Imm12	Immunity Against Antibacterial Toxin
434791	pfam15561	Imm15	Immunity Against Antibacterial Toxin
434792	pfam15562	Imm17	Immunity Against Antibacterial Toxin
406098	pfam15563	Imm19	Immunity Against Antibacterial Toxin
259695	pfam15564	Imm25	Immunity Against Antibacterial Toxin
406099	pfam15565	Imm30	Immunity Against Antibacterial Toxin
292202	pfam15566	Imm32	Immunity Against Antibacterial Toxin
379730	pfam15567	Imm35	Immunity Against Antibacterial Toxin
259699	pfam15568	Imm39	Immunity Against Antibacterial Toxin
373946	pfam15569	Imm40	Immunity Against Antibacterial Toxin
434793	pfam15570	Imm43	Immunity Against Antibacterial Toxin
292206	pfam15571	Imm44	Immunity Against Antibacterial Toxin
406101	pfam15572	Imm45	Immunity Against Antibacterial Toxin
406102	pfam15573	Imm47	Immunity Against Antibacterial Toxin
317899	pfam15574	Imm48	Immunity Against Antibacterial Toxin
434794	pfam15575	Imm49	Immunity Against Antibacterial Toxin
434796	pfam15580	Imm53	Immunity Against Antibacterial Toxin
434797	pfam15581	Imm58	Immunity Against Antibacterial Toxin
292216	pfam15582	Imm65	Immunity Against Antibacterial Toxin
406107	pfam15583	Imm68	Immunity Against Antibacterial Toxin
292218	pfam15584	Imm72	Immunity Against Antibacterial Toxin
406108	pfam15585	Imm7	Immunity Against Antibacterial Toxin
434798	pfam15586	Imm8	Immunity Against Antibacterial Toxin
434799	pfam15587	Imm9	Immunity Against Antibacterial Toxin
379733	pfam15588	Imm10	Immunity Against Antibacterial Toxin
434800	pfam15589	Imm21	Immunity Against Antibacterial Toxin
464772	pfam15590	Imm27	Immunity Against Antibacterial Toxin
292225	pfam15591	Imm31	Immunity Against Antibacterial Toxin
406112	pfam15592	Imm41	Immunity Against Antibacterial Toxin
406113	pfam15593	Imm42	Immunity Against Antibacterial Toxin
434802	pfam15594	Imm50	Immunity Against Antibacterial Toxin
406115	pfam15595	Imm51	Immunity Against Antibacterial Toxin
373959	pfam15596	Imm57	Immunity Against Antibacterial Toxin
434803	pfam15597	Imm59	Immunity Against Antibacterial Toxin
434804	pfam15598	Imm61	Immunity Against Antibacterial Toxin
434805	pfam15599	Imm63	Immunity Against Antibacterial Toxin
406119	pfam15600	Imm64	Immunity Against Antibacterial Toxin
434806	pfam15601	Imm70	Immunity Against Antibacterial Toxin
379737	pfam15602	Imm71	Immunity Against Antibacterial Toxin
406121	pfam15603	Imm74	Immunity Against Antibacterial Toxin
406142	pfam15631	Imm-NTF2-2	Immunity Against Antibacterial Toxin
406147	pfam15639	Tox-MPTase3	Immunity Against Antibacterial Toxin
406155	pfam15655	Imm-NTF2	Immunity Against Antibacterial Toxin
317963	pfam15660	Imm75	Immunity Against Antibacterial Toxin
374750	pfam16718	IFS	Immunity Against Antibacterial Toxin
435570	pfam16765	Pim	Immunity Against Antibacterial Toxin
340215	pfam17500	CKI	Immunity Against Antibacterial Toxin
436353	pfam18218	Spa1_C	Immunity Against Antibacterial Toxin
375655	pfam18228	CdiI_N	Immunity Against Antibacterial Toxin
436605	pfam18593	CdiI_2	Immunity Against Antibacterial Toxin
465818	pfam18602	Rap1a	Immunity Against Antibacterial Toxin
465823	pfam18616	CdiI_3	Immunity Against Antibacterial Toxin
436629	pfam18624	CdiI_4	Immunity Against Antibacterial Toxin
437761	pfam19929	DUF6392	Immunity Against Antibacterial Toxin
410642	cd20733	PoNe_PAAR-like	Secreted toxin
381596	cd00442	Lyz-like	Secreted toxin
380318	cd02142	McbC_SagB-like_oxidoreductase	Secreted toxin
239073	cd02259	Peptidase_C39_like	Secreted toxin
239098	cd02417	Peptidase_C39_likeA	Secreted toxin
239099	cd02418	Peptidase_C39B	Secreted toxin
239100	cd02419	Peptidase_C39C	Secreted toxin
239101	cd02420	Peptidase_C39D	Secreted toxin
239102	cd02421	Peptidase_C39_likeD	Secreted toxin
239103	cd02423	Peptidase_C39G	Secreted toxin
239104	cd02424	Peptidase_C39E	Secreted toxin
239105	cd02425	Peptidase_C39F	Secreted toxin
239109	cd02549	Peptidase_C39A	Secreted toxin
340366	cd12799	pesticin_lyz-like	Secreted toxin
381610	cd16889	chitinase-like	Secreted toxin
381621	cd16902	pesticin_lyz	Secreted toxin
340389	cd16903	pesticin_lyz-like	Secreted toxin
340390	cd16904	pesticin_lyz-like	Secreted toxin
412104	cd22563	CclA	Secreted toxin
470219	cl01480	DUF2235	Secreted toxin
436511	pfam18451	CdiA_C	Secreted toxin
430750	pfam09683	Lactococcin_972	Secreted toxin
402184	pfam10439	Bacteriocin_IIc	Secreted toxin
436654	pfam18664	CdiA_C_tRNase	Secreted toxin
410969	cd20697	CdiA-CT_Ec_Kp-like	Secreted toxin
410637	cd20702	PoNe	Secreted toxin
410970	cd20723	CdiA-CT_Ec-like	Secreted toxin
410971	cd20724	CdiA-CT_Kp342-like	Secreted toxin
410972	cd20725	CdiA-CT_Kp-like	Secreted toxin
410638	cd20729	PoNe_LXG-like	Secreted toxin
410639	cd20730	PoNe_FilH-like	Secreted toxin
410640	cd20731	PoNe_FilH_TF-like	Secreted toxin
410641	cd20732	PoNe_FilH_DUF637_VENN-like	Secreted toxin
410643	cd20734	PoNe_RHS-like	Secreted toxin
410644	cd20735	PoNe_RHS-like	Secreted toxin
367536	pfam03515	Cloacin	Secreted toxin
410645	cd20736	PoNe_Nuclease	Secreted toxin
410646	cd20737	PoNe_HINT	Secreted toxin
425387	cl41756	PoNe	Secreted toxin
410647	cd20738	PoNe_DUF4280	Secreted toxin
410648	cd20739	PoNe_DUF637	Secreted toxin
435562	pfam16754	Pesticin	Secreted toxin
410649	cd20740	PoNe_LXG_HINT-like	Secreted toxin
283833	pfam06255	MafB	Secreted toxin
410650	cd20741	PoNe_HINT_TF-like	Secreted toxin
411002	cd20684	CdiA-CT_Yk_RNaseA-like	Secreted toxin
411003	cd20685	CdiA-CT_Ecl_RNase-like	Secreted toxin
411004	cd20686	CdiA-CT_Ec-like	Secreted toxin
411005	cd20692	CdiA-CT_Ec-like	Secreted toxin
411006	cd20695	CdiA-CT_5T87E_Ct	Secreted toxin
411007	cd20700	CdiA-CT_Ec_tRNase	Secreted toxin
414968	cl06939	Antimicrobial17	Secreted toxin
448348	cl11840	DUF3289	Secreted toxin
416442	cl12130	Bacteriocin_IId	Secreted toxin
416993	cl13241	Bacteriocin_IIi	Secreted toxin
449362	cl14828	Lant_dehydr_C	Secreted toxin
450106	cl16881	CdiA-CT_Ec-like	Secreted toxin
451195	cl21330	CdiA-CT_Ecl_RNase-like	Secreted toxin
419639	cl21406	CdiA-CT_Ec_tRNase	Secreted toxin
473975	cl22810	halocin_C8_dom	Secreted toxin
420156	cl24020	Pyocin_S	Secreted toxin
421548	cl27796	Tox-PLDMTX	Secreted toxin
357126	cl30250	cyclo_dehyd_2	Secreted toxin
454353	cl39768	CdiA-CT_Yk_RNaseA-like	Secreted toxin
477337	cl40368	Thiopep_pre	Secreted toxin
480426	cl46086	colicin_Z_Cterm	Secreted toxin
480616	cl46276	Laterosporulin	Secreted toxin
440897	COG1286	CvpA	Secreted toxin
441265	COG1659	CFP29	Secreted toxin
442443	COG3210	FhaB	Secreted toxin
425995	pfam01024	Colicin	Secreted toxin
426395	pfam01721	Bacteriocin_II	Secreted toxin
428147	pfam04829	PT-VENN	Secreted toxin
428148	pfam04830	DUF637	Secreted toxin
399737	pfam06958	Pyocin_S	Secreted toxin
71544	pfam08109	Antimicrobial14	Secreted toxin
71564	pfam08129	Antimicrobial17	Secreted toxin
400937	pfam08808	RES	Secreted toxin
431878	pfam11420	Subtilosin_A	Secreted toxin
463278	pfam11429	Colicin_D	Secreted toxin
431904	pfam11480	ImmE5	Secreted toxin
314418	pfam11504	Colicin_Ia	Secreted toxin
402984	pfam11632	LcnG-beta	Secreted toxin
432005	pfam11692	DUF3289	Secreted toxin
403073	pfam11758	Bacteriocin_IIi	Secreted toxin
432335	pfam12106	Colicin_E5	Secreted toxin
432688	pfam12639	Colicin-DNase	Secreted toxin
433415	pfam13702	Lysozyme_like	Secreted toxin
433629	pfam13988	DUF4225	Secreted toxin
433952	pfam14436	EndoU_bacteria	Secreted toxin
433953	pfam14437	MafB19-deam	Secreted toxin
258996	pfam14859	Colicin_M	Secreted toxin
259631	pfam15500	Ntox1	Secreted toxin
292158	pfam15520	Ntox10	Secreted toxin
373918	pfam15521	Ntox11	Secreted toxin
259653	pfam15522	Ntox14	Secreted toxin
406072	pfam15523	Ntox16	Secreted toxin
406073	pfam15524	Ntox17	Secreted toxin
434773	pfam15526	Ntox21	Secreted toxin
434774	pfam15527	Ntox22	Secreted toxin
373924	pfam15528	Ntox23	Secreted toxin
373925	pfam15530	Ntox25	Secreted toxin
406077	pfam15529	Ntox24	Secreted toxin
406078	pfam15531	Ntox27	Secreted toxin
434775	pfam15532	Ntox30	Secreted toxin
292170	pfam15533	Ntox33	Secreted toxin
406079	pfam15534	Ntox35	Secreted toxin
434776	pfam15535	Ntox37	Secreted toxin
292173	pfam15536	Ntox3	Secreted toxin
292174	pfam15537	Ntox43	Secreted toxin
406080	pfam15538	Ntox46	Secreted toxin
406082	pfam15540	Ntox47	Secreted toxin
292178	pfam15541	Ntox4	Secreted toxin
406083	pfam15542	Ntox50	Secreted toxin
292180	pfam15543	Ntox5	Secreted toxin
373932	pfam15544	Ntox6	Secreted toxin
434778	pfam15545	Ntox8	Secreted toxin
406122	pfam15604	Ntox15	Secreted toxin
373963	pfam15605	Ntox28	Secreted toxin
292240	pfam15606	Ntox34	Secreted toxin
464773	pfam15607	Ntox44	Secreted toxin
406144	pfam15633	Tox-ART-HYD1	Secreted toxin
292267	pfam15634	Tox-ART-HYE1	Secreted toxin
434825	pfam15635	Tox-GHH2	Secreted toxin
464783	pfam15636	Tox-GHH	Secreted toxin
434827	pfam15637	Tox-HNH-HHH	Secreted toxin
406146	pfam15638	Tox-MPTase2	Secreted toxin
406148	pfam15640	Tox-MPTase4	Secreted toxin
464784	pfam15641	Tox-MPTase5	Secreted toxin
292272	pfam15642	Tox-ODYAM1	Secreted toxin
434829	pfam15643	Tox-PL-2	Secreted toxin
406150	pfam15645	Tox-PLDMTX	Secreted toxin
373987	pfam15646	Tox-REase-2	Secreted toxin
373988	pfam15647	Tox-REase-3	Secreted toxin
464785	pfam15648	Tox-REase-5	Secreted toxin
434831	pfam15649	Tox-REase-7	Secreted toxin
379747	pfam15650	Tox-REase-9	Secreted toxin
434832	pfam15651	Tox-SGS	Secreted toxin
152608	pfam12173	BacteriocIIc_cy	Secreted toxin
379748	pfam15652	Tox-SHH	Secreted toxin
434833	pfam15653	Tox-URI2	Secreted toxin
434834	pfam15654	Tox-WTIP	Secreted toxin
317959	pfam15656	Tox-HDC	Secreted toxin
373994	pfam15657	Tox-HNH-EHHH	Secreted toxin
293547	pfam16942	CclA_1	Secreted toxin
465404	pfam17312	Helveticin_J	Secreted toxin
447849	cl09891	Lactococcin_972	Secreted toxin
340223	pfam17508	MccV	Secreted toxin
465536	pfam17861	Laterosporulin	Secreted toxin
408921	pfam19151	Sublancin	Secreted toxin
437241	pfam19409	Thiopep_pre	Secreted toxin
