## Supplementary material for "*Pantoea agglomerans* T6SS effectors reside in hotspots with combinatorial offensive and defensive arsenals": Dataset S2

### Sheet: orthoani_all_genomes_summary
Bacteria name	Strain name	Genomic accession	Ortho ANI score	Above threshold (> 95)	Included in the subset of fully assembled RefSeq genomes
Pantoea agglomerans pv. betae	4188	GCF_001662025.2	100	TRUE	TRUE
Pantoea agglomerans	Ptg013	GCF_049787315.1	99.3905	TRUE	FALSE
Pantoea agglomerans	T1	GCF_010667925.1	98.7956	TRUE	FALSE
Pantoea agglomerans	R6	GCF_015025115.1	98.7515	TRUE	FALSE
Pantoea agglomerans	RSO7	GCF_905332865.1	98.7304	TRUE	FALSE
Pantoea agglomerans	CFBP13593	GCF_014839525.2	98.7191	TRUE	TRUE
Pantoea agglomerans	Ptg012	GCF_049787355.1	98.7006	TRUE	FALSE
Pantoea agglomerans	ANP8	GCF_017315165.1	98.6981	TRUE	FALSE
Pantoea agglomerans	PNG 92-11	GCF_003149005.1	98.6937	TRUE	FALSE
Pantoea agglomerans	21TX0196	GCF_049787975.1	98.6678	TRUE	FALSE
Pantoea agglomerans	LMG 2596	GCF_049787655.1	98.6634	TRUE	FALSE
Pantoea agglomerans	KM1	GCF_012241415.1	98.6609	TRUE	FALSE
Pantoea agglomerans	AJ2b	GCF_031891025.1	98.6596	TRUE	TRUE
Pantoea agglomerans	I53BLB	GCF_054848115.1	98.6576	TRUE	FALSE
Pantoea agglomerans	20GA0021	GCF_049789785.1	98.6556	TRUE	FALSE
Pantoea agglomerans	20TX0132	GCF_049788955.1	98.6553	TRUE	FALSE
Pantoea agglomerans	SUH1	GCF_031888365.1	98.6528	TRUE	TRUE
Pantoea agglomerans	21WA0027	GCF_049787865.1	98.6508	TRUE	FALSE
Pantoea agglomerans	21CO122	GCF_049788395.1	98.6449	TRUE	FALSE
Pantoea agglomerans	11-85	GCF_049790175.1	98.6442	TRUE	FALSE
Pantoea agglomerans	BD 1274	GCF_003369505.1	98.641	TRUE	FALSE
Pantoea agglomerans	21CA0219	GCF_049788445.1	98.6406	TRUE	FALSE
Pantoea agglomerans	21NY0253	GCF_049788215.1	98.633	TRUE	FALSE
Pantoea agglomerans	20UT092	GCF_049788695.1	98.6324	TRUE	FALSE
Pantoea agglomerans	20GA0030	GCF_049789755.1	98.6277	TRUE	FALSE
Pantoea agglomerans	BH6c	GCF_031890185.1	98.6275	TRUE	TRUE
Pantoea agglomerans	CPHN 2	GCF_023676805.1	98.6201	TRUE	FALSE
Pantoea agglomerans	Ptg009	GCF_049787395.1	98.6165	TRUE	FALSE
Pantoea agglomerans	NCTC10500	GCF_900454505.1	98.6135	TRUE	FALSE
Pantoea agglomerans	21NY0094	GCF_049788235.1	98.6135	TRUE	FALSE
Pantoea agglomerans	20GA0109	GCF_049789655.1	98.6129	TRUE	FALSE
Pantoea agglomerans	BD1274-3	GCF_049787715.1	98.6121	TRUE	FALSE
Pantoea agglomerans	NC	GCF_015711555.1	98.6106	TRUE	FALSE
Pantoea agglomerans	20TX0122	GCF_049789035.1	98.6088	TRUE	FALSE
Pantoea agglomerans	20UT001	GCF_049788875.1	98.6076	TRUE	FALSE
Pantoea agglomerans	20PA0330	GCF_049789235.1	98.6068	TRUE	FALSE
Pantoea agglomerans	UADEC20	GCF_046352745.1	98.6051	TRUE	FALSE
Pantoea agglomerans	UAEU18	GCF_010523255.1	98.6019	TRUE	FALSE
Pantoea agglomerans	20WA0188	GCF_049788555.1	98.5954	TRUE	FALSE
Pantoea agglomerans	20GA0400	GCF_049789685.1	98.5943	TRUE	FALSE
Pantoea agglomerans	20PA0025	GCF_049789315.1	98.5928	TRUE	FALSE
Pantoea agglomerans	AR24	GCF_031890525.1	98.5924	TRUE	TRUE
Pantoea agglomerans	21PA0045	GCF_049788125.1	98.5912	TRUE	FALSE
Pantoea agglomerans	BT38	GCF_050455465.1	98.591	TRUE	FALSE
Pantoea agglomerans	PNG 06-1	GCF_049787615.1	98.5889	TRUE	FALSE
Pantoea agglomerans	21GA0608	GCF_049788335.1	98.5881	TRUE	FALSE
Pantoea agglomerans	GD03966	GCF_029838845.1	98.5871	TRUE	FALSE
Pantoea agglomerans	PNG 06-2	GCF_049787535.1	98.5847	TRUE	FALSE
Pantoea agglomerans	Lu_R6_006	GCF_051136215.1	98.5838	TRUE	FALSE
Pantoea agglomerans	20CA0031	GCF_049790055.1	98.5811	TRUE	FALSE
Pantoea agglomerans	20UT061	GCF_049788755.1	98.5809	TRUE	FALSE
Pantoea agglomerans	20OR0062	GCF_049789355.1	98.5803	TRUE	FALSE
Pantoea agglomerans	20TX0125	GCF_049789015.1	98.58	TRUE	FALSE
Pantoea agglomerans	20TX0122	GCF_022585235.1	98.5772	TRUE	FALSE
Pantoea agglomerans	T88c	GCF_031887785.1	98.5751	TRUE	TRUE
Pantoea agglomerans	20PA0499	GCF_049789135.1	98.568	TRUE	FALSE
Pantoea agglomerans	20TX0124	GCF_049789055.1	98.5676	TRUE	FALSE
Pantoea agglomerans	AR5	GCF_031890505.1	98.5655	TRUE	TRUE
Pantoea agglomerans	SR103	GCF_048288315.1	98.5648	TRUE	FALSE
Pantoea agglomerans	21CA0223	GCF_049788455.1	98.5646	TRUE	FALSE
Pantoea agglomerans	09-63 1A	GCF_049790195.1	98.5632	TRUE	FALSE
Pantoea agglomerans	CB1	GCF_029016125.1	98.563	TRUE	TRUE
Pantoea agglomerans	PNG 01-1	GCF_049787595.1	98.5602	TRUE	FALSE
Pantoea agglomerans	20PA0287	GCF_049789195.1	98.5543	TRUE	FALSE
Pantoea agglomerans	20NY0317	GCF_049789475.1	98.552	TRUE	FALSE
Pantoea agglomerans	21OR0142	GCF_049788095.1	98.5517	TRUE	FALSE
Pantoea agglomerans	20CA0041	GCF_049790075.1	98.5506	TRUE	FALSE
Pantoea agglomerans	21UT179	GCF_049787955.1	98.5491	TRUE	FALSE
Pantoea agglomerans	20PA0047	GCF_049789255.1	98.5469	TRUE	FALSE
Pantoea agglomerans	MPB22	GCF_046628135.1	98.5445	TRUE	TRUE
Pantoea agglomerans	20CA0026	GCF_049790155.1	98.5421	TRUE	FALSE
Pantoea agglomerans	AR1a	GCF_017474165.1	98.5372	TRUE	TRUE
Pantoea agglomerans	CV158	GCF_049787735.1	98.5359	TRUE	FALSE
Pantoea agglomerans	C410P1	GCF_001709315.1	98.5235	TRUE	TRUE
Pantoea agglomerans	20TX0031	GCF_049789115.1	98.5226	TRUE	FALSE
Pantoea agglomerans	20ID0101	GCF_049789535.1	98.5208	TRUE	FALSE
Pantoea agglomerans	20ID0192	GCF_049789395.1	98.5208	TRUE	FALSE
Pantoea agglomerans	LMAE-2	GCF_000814075.1	98.5136	TRUE	FALSE
Pantoea agglomerans	BD 1212	GCF_003369485.1	98.5087	TRUE	FALSE
Pantoea agglomerans	20UT132	GCF_049788735.1	98.502	TRUE	FALSE
Pantoea agglomerans	J22c	GCF_040959245.1	98.487	TRUE	TRUE
Pantoea agglomerans	NCTC10601	GCF_900454395.1	98.4613	TRUE	FALSE
Pantoea agglomerans	CFBP13505	GCF_005233495.2	98.4535	TRUE	TRUE
Pantoea agglomerans	T6	GCF_010667775.1	98.4527	TRUE	FALSE
Pantoea agglomerans	CFBP8791	GCF_014838905.1	98.446	TRUE	FALSE
Pantoea agglomerans	CFBP13731	GCF_014839315.1	98.442	TRUE	FALSE
Pantoea agglomerans	CFBP8786	GCF_014839015.1	98.4399	TRUE	FALSE
Pantoea agglomerans	CFBP8756	GCF_014839205.2	98.439	TRUE	TRUE
Pantoea agglomerans	CFBP13516	GCF_005233795.2	98.4354	TRUE	FALSE
Pantoea agglomerans	DAPP-PG734	GCF_000710215.1	98.4304	TRUE	FALSE
Pantoea agglomerans	ZJU23	GCF_021559955.1	98.3695	TRUE	TRUE
Pantoea agglomerans	DAPP-PG734	GCF_943184895.1	98.3654	TRUE	TRUE
Pantoea agglomerans	CFBP13532	GCF_005233805.1	98.3153	TRUE	FALSE
Pantoea agglomerans	T5	GCF_010667865.1	98.0637	TRUE	FALSE
Pantoea agglomerans	T3	GCF_010667855.1	98.0353	TRUE	FALSE
Pantoea agglomerans	T2	GCF_010667845.1	97.9251	TRUE	FALSE
Pantoea agglomerans	CFBP8785	GCF_014839085.2	97.8785	TRUE	TRUE
Pantoea agglomerans	T4	GCF_010667895.1	97.8732	TRUE	FALSE
Pantoea agglomerans	Pa21-13	GCF_039675405.1	97.7584	TRUE	FALSE
Pantoea agglomerans	PAP2	GCF_045505365.1	97.6352	TRUE	FALSE
Pantoea agglomerans	LMK1-1-1.1	GCF_040676145.1	97.6258	TRUE	FALSE
Pantoea agglomerans	AS139	GCF_037152265.1	97.6256	TRUE	FALSE
Pantoea agglomerans	NPDC087376	GCF_044901905.1	97.6179	TRUE	FALSE
Pantoea agglomerans	LMC1-1-1.1	GCF_040676315.1	97.6111	TRUE	FALSE
Pantoea agglomerans	NPDC087378	GCF_044900715.1	97.6108	TRUE	FALSE
Pantoea agglomerans	Pa17-2	GCF_039675785.1	97.6042	TRUE	FALSE
Pantoea agglomerans	TDW_P5c	GCF_052315175.1	97.5919	TRUE	FALSE
Pantoea agglomerans	E325-ad1	GCF_014353935.1	97.5911	TRUE	FALSE
Pantoea agglomerans	G129K1-1	GCF_037727885.1	97.5896	TRUE	FALSE
Pantoea agglomerans	NBBC-01	GCF_030710645.1	97.5868	TRUE	TRUE
Pantoea agglomerans	21WA0054	GCF_049787815.1	97.5858	TRUE	FALSE
Pantoea agglomerans	C-113	GCF_049341885.1	97.5813	TRUE	FALSE
Pantoea agglomerans NBRC 102470	NBRC 102470	GCF_001598475.1	97.5748	TRUE	FALSE
Pantoea agglomerans	BIM B-2003	GCF_035582725.1	97.5718	TRUE	TRUE
Pantoea agglomerans	Bru13	GCF_049200405.1	97.5696	TRUE	FALSE
Pantoea agglomerans	RK84	GCF_051488425.1	97.5684	TRUE	FALSE
Pantoea agglomerans	ST14.12/205	GCF_050188275.1	97.5652	TRUE	FALSE
Pantoea agglomerans	CFBP13566	GCF_014839265.1	97.5645	TRUE	FALSE
Pantoea agglomerans	NPDC087375	GCF_044900825.1	97.5639	TRUE	FALSE
Pantoea agglomerans	Pa21-221	GCF_039672705.1	97.5638	TRUE	FALSE
Pantoea agglomerans	TE3475	GCF_054062255.1	97.5638	TRUE	FALSE
Pantoea agglomerans	21CO001	GCF_049788435.1	97.5636	TRUE	FALSE
Pantoea agglomerans	CFBP9000	GCF_034044955.1	97.5622	TRUE	FALSE
Pantoea agglomerans	CCNPK 873	GCF_023614195.1	97.5602	TRUE	FALSE
Pantoea agglomerans	GR13	GCF_900182855.1	97.5588	TRUE	FALSE
Pantoea agglomerans	C-187	GCF_049341905.1	97.5556	TRUE	FALSE
Pantoea agglomerans Tx10	Tx10	GCF_000475055.1	97.5552	TRUE	FALSE
Pantoea agglomerans	20CA0147	GCF_049790035.1	97.5511	TRUE	FALSE
Pantoea agglomerans	20WA0256	GCF_049788635.1	97.551	TRUE	FALSE
Pantoea agglomerans	ASB05	GCF_009762725.1	97.5499	TRUE	TRUE
Pantoea agglomerans	Pa47-1	GCF_039671905.1	97.5492	TRUE	FALSE
Pantoea agglomerans	CHTF15	GCF_024799805.1	97.5477	TRUE	TRUE
Pantoea agglomerans	OVA06A	GCF_019969965.1	97.5475	TRUE	FALSE
Pantoea agglomerans	C-204	GCF_049341825.1	97.5468	TRUE	FALSE
Pantoea agglomerans	DSM3493T	GCF_900185875.1	97.5456	TRUE	FALSE
Pantoea agglomerans	E325-705	GCF_014353835.1	97.5441	TRUE	FALSE
Pantoea agglomerans	FJ2	GCF_038657925.1	97.5417	TRUE	TRUE
Pantoea agglomerans	Pa21-15	GCF_039672165.1	97.5411	TRUE	FALSE
Pantoea agglomerans	C9II	GCF_056156785.1	97.5409	TRUE	FALSE
Pantoea agglomerans	R5	GCF_010667945.1	97.5404	TRUE	FALSE
Pantoea agglomerans	4	GCF_000743785.2	97.5401	TRUE	FALSE
Pantoea agglomerans	Pa21-13	GCF_039672725.1	97.5385	TRUE	FALSE
Pantoea agglomerans	MP2	GCF_000757415.2	97.5374	TRUE	FALSE
Pantoea agglomerans	J35	GCF_041358995.1	97.5365	TRUE	FALSE
Pantoea agglomerans	62e	GCF_014138175.1	97.5359	TRUE	FALSE
Pantoea agglomerans	Pan8	GCF_030433795.1	97.535	TRUE	FALSE
Pantoea agglomerans	62d	GCF_014138195.1	97.5343	TRUE	FALSE
Pantoea agglomerans	FDAARGOS 1447	GCF_019048385.1	97.5329	TRUE	TRUE
Pantoea agglomerans	1L-A-7-B-C3	GCF_057290715.1	97.532	TRUE	FALSE
Pantoea agglomerans	1L-A-1-B-C4	GCF_057291095.1	97.5303	TRUE	FALSE
Pantoea agglomerans	20UT005	GCF_049788855.1	97.5292	TRUE	FALSE
Pantoea agglomerans	PME.37.24/033	GCF_056554805.1	97.5282	TRUE	FALSE
Pantoea agglomerans	1L-A-1-B-C2	GCF_056280705.1	97.5271	TRUE	FALSE
Pantoea agglomerans	E325-ad2	GCF_014354005.1	97.5261	TRUE	FALSE
Pantoea agglomerans	MR11	GCF_050433045.1	97.5259	TRUE	FALSE
Pantoea agglomerans	DSM 3493_2	GCF_030815435.1	97.5252	TRUE	FALSE
Pantoea agglomerans Eh318	Eh318	GCF_000687245.1	97.5252	TRUE	FALSE
Pantoea agglomerans	Pa39-15	GCF_039671245.1	97.5243	TRUE	FALSE
Pantoea agglomerans	TH81	GCF_003704305.1	97.5243	TRUE	TRUE
Pantoea agglomerans	1L-A-1-B-C3	GCF_057291315.1	97.5233	TRUE	FALSE
Pantoea agglomerans	Pa13-5	GCF_039672195.1	97.5224	TRUE	FALSE
Pantoea agglomerans	Pa21-3	GCF_014354135.1	97.5218	TRUE	FALSE
Pantoea agglomerans	Pa21-23	GCF_039675505.1	97.5218	TRUE	FALSE
Pantoea agglomerans	Pa47-2	GCF_039671785.1	97.5209	TRUE	FALSE
Pantoea agglomerans	MMD61212-C	GCF_031889605.1	97.5208	TRUE	TRUE
Pantoea agglomerans	W2I1	GCF_030815835.1	97.5207	TRUE	FALSE
Pantoea agglomerans	Pa21-5	GCF_014354145.1	97.5201	TRUE	FALSE
Pantoea agglomerans	Pa21-3	GCF_039672335.1	97.5189	TRUE	FALSE
Pantoea agglomerans	21ID0185	GCF_049788245.1	97.5188	TRUE	FALSE
Pantoea agglomerans	Y03	GCF_036549535.1	97.5185	TRUE	TRUE
Pantoea agglomerans	E325-754	GCF_014353955.1	97.5177	TRUE	FALSE
Pantoea agglomerans	Pa39-13	GCF_039672735.1	97.517	TRUE	FALSE
Pantoea agglomerans	Pa13-4	GCF_039672205.1	97.5164	TRUE	FALSE
Pantoea agglomerans	E325	GCF_014353865.1	97.5158	TRUE	FALSE
Pantoea agglomerans	ES418	GCF_004344785.1	97.5156	TRUE	FALSE
Pantoea agglomerans	E325-699	GCF_014353845.1	97.5154	TRUE	FALSE
Pantoea agglomerans	GMG1201	GCF_056653285.1	97.5136	TRUE	FALSE
Pantoea agglomerans	1L-A-7-B-C4	GCF_057292195.1	97.5124	TRUE	FALSE
Pantoea agglomerans	CFBP13616	GCF_014839425.1	97.5117	TRUE	FALSE
Pantoea agglomerans	FJII-L5-SW-P2	GCF_013403235.1	97.5115	TRUE	FALSE
Pantoea agglomerans	R1	GCF_010667995.2	97.5115	TRUE	FALSE
Pantoea agglomerans	Pa9-1	GCF_039672095.1	97.5112	TRUE	FALSE
Pantoea agglomerans	Pa9-1	GCF_039675425.1	97.511	TRUE	FALSE
Pantoea agglomerans	MR19	GCF_014138205.1	97.511	TRUE	FALSE
Pantoea agglomerans	Pa13-1	GCF_039672185.1	97.5089	TRUE	FALSE
Pantoea agglomerans	PvP021	GCF_040547385.1	97.5064	TRUE	FALSE
Pantoea agglomerans	RK79	GCF_051488505.1	97.5062	TRUE	FALSE
Pantoea agglomerans	AS085	GCF_037152495.1	97.506	TRUE	FALSE
Pantoea agglomerans	NPDC087377	GCF_044744185.1	97.5038	TRUE	FALSE
Pantoea agglomerans	20UT007	GCF_049788835.1	97.5026	TRUE	FALSE
Pantoea agglomerans	E325-750	GCF_014353995.1	97.5004	TRUE	FALSE
Pantoea agglomerans	57a	GCF_050433005.1	97.5003	TRUE	FALSE
Pantoea agglomerans	20CO076	GCF_049789775.1	97.4981	TRUE	FALSE
Pantoea agglomerans	RIT-To-3	GCF_029623495.1	97.4952	TRUE	FALSE
Pantoea agglomerans	Pa21-18	GCF_039672455.1	97.4911	TRUE	FALSE
Pantoea agglomerans	JM1	GCF_002222515.1	97.4909	TRUE	FALSE
Pantoea agglomerans	20CO004	GCF_049789945.1	97.4904	TRUE	FALSE
Pantoea agglomerans	Ptg001	GCF_049787495.1	97.49	TRUE	FALSE
Pantoea agglomerans	SO16PY	GCF_056323035.1	97.4899	TRUE	FALSE
Pantoea agglomerans	PME.40.26/002	GCF_056554795.1	97.4896	TRUE	FALSE
Pantoea agglomerans	Ptg003	GCF_049787475.1	97.4895	TRUE	FALSE
Pantoea agglomerans	GMG427	GCF_046247055.1	97.489	TRUE	FALSE
Pantoea agglomerans	C1	GCF_009759885.1	97.4879	TRUE	FALSE
Pantoea agglomerans	A2	GCF_010667965.1	97.4866	TRUE	FALSE
Pantoea agglomerans	CNPSo 2602	GCF_054182865.1	97.486	TRUE	FALSE
Pantoea agglomerans	21ID0148	GCF_049788355.1	97.4856	TRUE	FALSE
Pantoea agglomerans	Pa21-15	GCF_014354065.1	97.4856	TRUE	FALSE
Pantoea agglomerans	Pa31-7	GCF_039671945.1	97.4855	TRUE	FALSE
Pantoea agglomerans	ST14.12/094	GCF_050188335.1	97.4851	TRUE	FALSE
Pantoea agglomerans	20ID0094	GCF_049789615.1	97.485	TRUE	FALSE
Pantoea agglomerans	Pa17-5	GCF_039672235.1	97.4849	TRUE	FALSE
Pantoea agglomerans	Pa39-27	GCF_014353895.1	97.4843	TRUE	FALSE
Pantoea agglomerans	Pa39-2	GCF_039672015.1	97.4842	TRUE	FALSE
Pantoea agglomerans	Pa39-7	GCF_014353795.1	97.4841	TRUE	FALSE
Pantoea agglomerans	20ID0049	GCF_049789635.1	97.4837	TRUE	FALSE
Pantoea agglomerans	CFBP13600	GCF_014842695.2	97.4832	TRUE	TRUE
Pantoea agglomerans	21UT177	GCF_049788015.1	97.4828	TRUE	FALSE
Pantoea agglomerans	MR10	GCF_014138245.1	97.4821	TRUE	FALSE
Pantoea agglomerans	20NY0155	GCF_049789495.1	97.4816	TRUE	FALSE
Pantoea agglomerans	ICMP 1087	GCF_023508185.1	97.479	TRUE	FALSE
Pantoea agglomerans	AB378	GCF_026625085.1	97.4787	TRUE	TRUE
Pantoea agglomerans	FSL M9-0610	GCF_034808485.1	97.4787	TRUE	FALSE
Pantoea agglomerans	Pa21-17	GCF_039671955.1	97.478	TRUE	FALSE
Pantoea agglomerans	TE3500	GCF_054062055.1	97.4777	TRUE	FALSE
Pantoea agglomerans	Pa39-27	GCF_039671635.1	97.4766	TRUE	FALSE
Pantoea agglomerans	Pa21-15	GCF_039672625.1	97.4759	TRUE	FALSE
Pantoea agglomerans pv. gypsophilae	824-1	GCF_001661985.2	97.475	TRUE	TRUE
Pantoea agglomerans	Pa39-20	GCF_039672515.1	97.4721	TRUE	FALSE
Pantoea agglomerans	GB1	GCF_000952095.1	97.4715	TRUE	FALSE
Pantoea agglomerans	Pa54-31	GCF_039671345.1	97.4706	TRUE	FALSE
Pantoea agglomerans	Pa17-3	GCF_039675815.1	97.4676	TRUE	FALSE
Pantoea agglomerans	Pa21-5	GCF_039675745.1	97.4676	TRUE	FALSE
Pantoea agglomerans IG1	IG1	GCF_000241285.1	97.4674	TRUE	FALSE
Pantoea agglomerans	20CO093	GCF_049789795.1	97.4662	TRUE	FALSE
Pantoea agglomerans	Pa39-WII2	GCF_039672605.1	97.4652	TRUE	FALSE
Pantoea agglomerans	Pa17-1	GCF_014354235.1	97.4648	TRUE	FALSE
Pantoea agglomerans	LS1	GCF_050916325.1	97.4642	TRUE	FALSE
Pantoea agglomerans	Pa21-19	GCF_039672365.1	97.4635	TRUE	FALSE
Pantoea agglomerans	FC61912-B	GCF_031889865.1	97.4623	TRUE	TRUE
Pantoea agglomerans	AR8b	GCF_031890205.1	97.4622	TRUE	TRUE
Pantoea agglomerans	Pa21-13	GCF_039672285.1	97.4621	TRUE	FALSE
Pantoea agglomerans	20CO064	GCF_049789995.1	97.4566	TRUE	FALSE
Pantoea agglomerans	Pa31-3	GCF_039672395.1	97.4561	TRUE	FALSE
Pantoea agglomerans	Pa39-20	GCF_039671455.1	97.456	TRUE	FALSE
Pantoea agglomerans	PvP012	GCF_040547405.1	97.4555	TRUE	FALSE
Pantoea agglomerans	Pa54-8	GCF_039671545.1	97.4534	TRUE	FALSE
Pantoea agglomerans	AS129	GCF_037152335.1	97.4533	TRUE	FALSE
Pantoea agglomerans	FSL S12-0150	GCF_034808565.1	97.4533	TRUE	FALSE
Pantoea agglomerans	190	GCF_000731125.1	97.453	TRUE	FALSE
Pantoea agglomerans	Pa21-20	GCF_039672275.1	97.4515	TRUE	FALSE
Pantoea agglomerans	Pa39-11	GCF_039672075.1	97.451	TRUE	FALSE
Pantoea agglomerans	1L-B-7-B-C1	GCF_056279905.1	97.4509	TRUE	FALSE
Pantoea agglomerans	Pa39-5	GCF_014353755.1	97.4496	TRUE	FALSE
Pantoea agglomerans	CFBP8784	GCF_014839125.1	97.4492	TRUE	FALSE
Pantoea agglomerans	Pa39-11	GCF_039671805.1	97.4486	TRUE	FALSE
Pantoea agglomerans	L15	GCF_003860325.1	97.4469	TRUE	TRUE
Pantoea agglomerans	20CA0153	GCF_049789895.1	97.4447	TRUE	FALSE
Pantoea agglomerans	G5_S1_71_S2	GCF_054968545.1	97.4438	TRUE	FALSE
Pantoea agglomerans	21WA0051	GCF_049787835.1	97.4434	TRUE	FALSE
Pantoea agglomerans	GMG052	GCF_046247025.1	97.4425	TRUE	FALSE
Pantoea agglomerans	Pa17-1	GCF_039672265.1	97.4421	TRUE	FALSE
Pantoea agglomerans	CFBP13569	GCF_014839115.1	97.4414	TRUE	FALSE
Pantoea agglomerans	Pa54-6	GCF_039671855.1	97.4411	TRUE	FALSE
Pantoea agglomerans	Pa39-11	GCF_039675385.1	97.4384	TRUE	FALSE
Pantoea agglomerans	P10c	GCF_001288285.1	97.4383	TRUE	FALSE
Pantoea agglomerans	20ID0121	GCF_049789515.1	97.4383	TRUE	FALSE
Pantoea agglomerans	Pa39-26-1	GCF_039672495.1	97.4383	TRUE	FALSE
Pantoea agglomerans	Pa21-12	GCF_039672295.1	97.4362	TRUE	FALSE
Pantoea agglomerans	Pa46-1	GCF_039671325.1	97.435	TRUE	FALSE
Pantoea agglomerans	Pa39-11	GCF_039672065.1	97.4344	TRUE	FALSE
Pantoea agglomerans	MM2021_7	GCF_017348995.1	97.4301	TRUE	FALSE
Pantoea agglomerans	20WA0189	GCF_049788585.1	97.4297	TRUE	FALSE
Pantoea agglomerans	Pa39-17	GCF_039671395.1	97.4289	TRUE	FALSE
Pantoea agglomerans	9Rz4	GCF_030177195.1	97.4286	TRUE	FALSE
Pantoea agglomerans	CFBP8988	GCF_034044915.1	97.4279	TRUE	FALSE
Pantoea agglomerans	Pa17-5	GCF_014354165.1	97.4278	TRUE	FALSE
Pantoea agglomerans	Pa39-23	GCF_039671745.1	97.4266	TRUE	FALSE
Pantoea agglomerans	Pa21-13	GCF_014354155.1	97.4264	TRUE	FALSE
Pantoea agglomerans	21TX0002	GCF_049788115.1	97.4248	TRUE	FALSE
Pantoea agglomerans	CFBP13583	GCF_014839545.1	97.4244	TRUE	FALSE
Pantoea agglomerans	Pa39-22	GCF_039671725.1	97.4216	TRUE	FALSE
Pantoea agglomerans	Pa39-21	GCF_014354035.1	97.4208	TRUE	FALSE
Pantoea agglomerans	B9	GCF_038116615.1	97.4197	TRUE	FALSE
Pantoea agglomerans	Pa54-2	GCF_039671515.1	97.419	TRUE	FALSE
Pantoea agglomerans	Pa39-15	GCF_039671355.1	97.418	TRUE	FALSE
Pantoea agglomerans	Pa21-16	GCF_039672445.1	97.4161	TRUE	FALSE
Pantoea agglomerans	RIT-PI-T	GCF_025642955.1	97.416	TRUE	FALSE
Pantoea agglomerans	PaEhEh	GCF_039675765.1	97.4158	TRUE	FALSE
Pantoea agglomerans	DBM 3797	GCF_020783495.1	97.4143	TRUE	TRUE
Pantoea agglomerans	Ptg016	GCF_049787295.1	97.4142	TRUE	FALSE
Pantoea agglomerans	Pa39-26	GCF_039671825.1	97.4134	TRUE	FALSE
Pantoea agglomerans	Pa39-1	GCF_039672795.1	97.4121	TRUE	FALSE
Pantoea agglomerans	PSV1-7	GCF_021609925.1	97.4092	TRUE	FALSE
Pantoea agglomerans	Pa54-3	GCF_039671555.1	97.4089	TRUE	FALSE
Pantoea agglomerans	CFBP8774	GCF_014841465.2	97.4066	TRUE	TRUE
Pantoea agglomerans	Pa58	GCF_022966105.1	97.4064	TRUE	TRUE
Pantoea agglomerans	Pa39-21	GCF_039671705.1	97.406	TRUE	FALSE
Pantoea agglomerans	Pa39-11	GCF_039671575.1	97.4049	TRUE	FALSE
Pantoea agglomerans	Pa31-3	GCF_014353705.1	97.4028	TRUE	FALSE
Pantoea agglomerans	PaEhEh	GCF_039672125.1	97.4024	TRUE	FALSE
Pantoea agglomerans	Pa1-28	GCF_039672115.1	97.3999	TRUE	FALSE
Pantoea agglomerans	PvP026	GCF_030814785.1	97.3989	TRUE	FALSE
Pantoea agglomerans	CFBP8783	GCF_014839175.1	97.3963	TRUE	FALSE
Pantoea agglomerans	Pa39-1	GCF_014353745.1	97.3961	TRUE	FALSE
Pantoea agglomerans	CFBP8800	GCF_014838815.1	97.3928	TRUE	FALSE
Pantoea agglomerans	Pa54-4	GCF_039671975.1	97.388	TRUE	FALSE
Pantoea agglomerans	DOAB1048	GCF_013201565.1	97.3867	TRUE	FALSE
Pantoea agglomerans	3	GCF_001597625.1	97.3861	TRUE	FALSE
Pantoea agglomerans	Pa39-H1	GCF_039671815.1	97.3858	TRUE	FALSE
Pantoea agglomerans	Pa54-7	GCF_039671885.1	97.3858	TRUE	FALSE
Pantoea agglomerans	RIT273	GCF_000627115.1	97.3847	TRUE	FALSE
Pantoea agglomerans	CFBP8792	GCF_014838975.1	97.3816	TRUE	FALSE
Pantoea agglomerans	Pa39-8	GCF_039675365.1	97.378	TRUE	FALSE
Pantoea agglomerans	CFSAN047154	GCF_004117135.1	97.3773	TRUE	TRUE
Pantoea agglomerans	Pa1-28	GCF_039675485.1	97.3772	TRUE	FALSE
Pantoea agglomerans	Pa39-14	GCF_039672505.1	97.3746	TRUE	FALSE
Pantoea agglomerans	BCC0383	GCF_049787765.1	97.3744	TRUE	FALSE
Pantoea agglomerans	Pa1-28	GCF_039675805.1	97.3742	TRUE	FALSE
Pantoea agglomerans	20OR0051	GCF_049789375.1	97.374	TRUE	FALSE
Pantoea agglomerans	ST12.14/393	GCF_050188505.1	97.3713	TRUE	FALSE
Pantoea agglomerans	GMG952	GCF_053566115.1	97.3691	TRUE	FALSE
Pantoea agglomerans	RIT710	GCF_009668105.1	97.3687	TRUE	FALSE
Pantoea agglomerans	Pa39-1	GCF_039672045.1	97.3661	TRUE	FALSE
Pantoea agglomerans	Pa54-5	GCF_039671605.1	97.3659	TRUE	FALSE
Pantoea agglomerans	B3	GCF_010667975.1	97.3648	TRUE	FALSE
Pantoea agglomerans	Sl1_M5	GCF_000220605.1	97.3635	TRUE	FALSE
Pantoea agglomerans	Bl3	GCF_003258435.1	97.3623	TRUE	FALSE
Pantoea agglomerans	Pa45-2	GCF_039671445.1	97.3618	TRUE	FALSE
Pantoea agglomerans	Pa39-3	GCF_014353815.1	97.3614	TRUE	FALSE
Pantoea agglomerans	CFBP8989	GCF_034044845.1	97.3611	TRUE	FALSE
Pantoea agglomerans	Pa45-2	GCF_039671645.1	97.3595	TRUE	FALSE
Pantoea agglomerans	Pa54-1	GCF_039671505.1	97.3592	TRUE	FALSE
Pantoea agglomerans	Pa39-8	GCF_039671275.1	97.3537	TRUE	FALSE
Pantoea agglomerans	B1	GCF_010667985.1	97.3525	TRUE	FALSE
Pantoea agglomerans	ELIV	GCF_055709975.1	97.3523	TRUE	FALSE
Pantoea agglomerans	Pa39-23	GCF_014353945.1	97.3523	TRUE	FALSE
Pantoea agglomerans	A2a22Pa19	GCF_044498775.1	97.3515	TRUE	TRUE
Pantoea agglomerans	CFSAN047153	GCF_004136415.1	97.3497	TRUE	TRUE
Pantoea agglomerans	1.2.4	GCF_032200625.1	97.3495	TRUE	FALSE
Pantoea agglomerans	HN003	GCF_037151955.1	97.346	TRUE	FALSE
Pantoea agglomerans	PaJII2	GCF_039672755.1	97.3432	TRUE	FALSE
Pantoea agglomerans	Pa39-14	GCF_039671375.1	97.342	TRUE	FALSE
Pantoea agglomerans	Pa39-3	GCF_039671985.1	97.3413	TRUE	FALSE
Pantoea agglomerans	FSL S12-0126	GCF_034808825.1	97.339	TRUE	FALSE
Pantoea agglomerans	Pa39-29	GCF_039671255.1	97.3387	TRUE	FALSE
Pantoea agglomerans	Pa39-10	GCF_039671265.1	97.3344	TRUE	FALSE
Pantoea agglomerans	Pa39-1	GCF_039671925.1	97.3313	TRUE	FALSE
Pantoea agglomerans	Pa39-16	GCF_039671365.1	97.3276	TRUE	FALSE
Pantoea agglomerans	ROTS050421	GCF_031889005.1	97.3275	TRUE	TRUE
Pantoea agglomerans	CFBP13709	GCF_014839325.1	97.3241	TRUE	FALSE
Pantoea agglomerans	BAV 2934	GCF_009765475.1	97.3222	TRUE	FALSE
Pantoea agglomerans	HN022	GCF_037151835.1	97.3171	TRUE	FALSE
Pantoea agglomerans	Pa39-14	GCF_014354055.1	97.3107	TRUE	FALSE
Pantoea agglomerans	1L-D-1-B-C1	GCF_057290935.1	97.31	TRUE	FALSE
Pantoea agglomerans	FSL M9-0538	GCF_034808865.1	97.3081	TRUE	FALSE
Pantoea agglomerans	PaHJ	GCF_039671625.1	97.2969	TRUE	FALSE
Pantoea agglomerans	Pa39-18	GCF_039671655.1	97.2687	TRUE	FALSE
Pantoea agglomerans	Bl3	GCF_004793995.1	97.2559	TRUE	FALSE
Pantoea agglomerans	Pa39-25	GCF_039671755.1	97.2554	TRUE	FALSE
Pantoea agglomerans	Pa31-4	GCF_039672415.1	97.252	TRUE	FALSE
Pantoea agglomerans	P5	GCF_002157425.2	97.251	TRUE	FALSE
Pantoea agglomerans	Pa31-4	GCF_014354045.1	97.2465	TRUE	FALSE
Pantoea agglomerans	Pa45-1	GCF_039671475.1	97.2084	TRUE	FALSE
Pantoea agglomerans	Da.Et.T.T001	GCF_051042725.1	91.4887	FALSE	FALSE
Pantoea agglomerans	Et	GCF_051061455.1	91.4887	FALSE	FALSE
Pantoea agglomerans	HJS002	GCF_021397715.1	85.5593	FALSE	FALSE
Pantoea agglomerans	33.1	GCF_020149765.1	79.8402	FALSE	FALSE
Pantoea agglomerans	FOS211C	GCF_977069885.1	78.703	FALSE	FALSE
Pantoea agglomerans	FOH443	GCF_977069615.1	75.8261	FALSE	FALSE
Pantoea agglomerans	FOH418	GCF_977069875.1	75.7054	FALSE	FALSE
Pantoea agglomerans	Eh 335	GCF_016632325.1	75.2971	FALSE	FALSE
